# Multi-omic Analysis Identifies Glioblastoma Dependency on H3K9me3 Methyltransferase Activity

**DOI:** 10.1101/2024.04.18.590173

**Authors:** Qiqi Xie, Yuanning Du, Sugata Ghosh, Saranya Rajendran, Aaron A. Cohen-Gadol, José-Manuel Baizabal, Kenneth P. Nephew, Leng Han, Jia Shen

## Abstract

Histone H3 Lysine 9 dimethylation or trimethylation (H3K9me2 or H3K9me3) marks more than half of the human genome, particularly in heterochromatin regions and specific genes within euchromatic regions. Enzymes catalyzing the methylation of H3K9 have individually been associated with the modulation of gene expression patterns involved in cancer progression, including suppressor of variegation 3-9 homologue 1 (SUV39H1), SUV39H2, SET domain bifurcated 1 (SETDB1), SETDB2, euchromatic histone-lysine N-methyltransferase 1 and 2 (EHMT1/2). However, a comprehensive comparison and understanding of the characteristics and mechanisms of these chromatin-modifying enzymes in cancers remains incompletely understood. In this study, we demonstrated that these six H3K9 methyltransferases differentially expressed in tumors and correlated expression with somatic copy number variations (CNVs) and DNA methylation patterns. Through integrative multi-omics analyses, we identified SUV39H1, SUV39H2, and SETDB1 as the key players among the six H3K9 methyltransferases that exhibited the most significant associations with cancer phenotypes. By incorporating SUV39H1, SUV39H2, and SETDB1, we developed a novel signature termed “H3K9me3 MtSig” (H3K9me3 methyltransferases signature). H3K9me3 MtSig was unique for various tumor types, had prognostic implications and was linked to significant signaling pathways, particularly in glioblastoma (GBM). Furthermore, elevated H3K9me3 MtSig was confirmed in GBM patient-derived cells and tissues. In addition, single-cell expression analysis of H3K9me3 MtSig in GBM tissues demonstrated a pattern related to the G2/M cell cycle and was negatively correlated with immune responses. H3K9me3-mediated repetitive sequence silencing by H3K9me3 MtSig, determined using ChIP-sequencing, contributed to these phenotypes, and inhibiting H3K9me3 MtSig in patient-derived GBM cells suppressed proliferation and increased immune responses. Translationally, H3K9me3 MtSig performed as an independent prognostic factor in a clinical prediction model, and drug susceptibility screening integrating H3K9me3 MtSig identified potential biomarkers and therapeutics for GBM. In summary, H3K9me3 MtSig has the potential to elucidate novel prognostic markers, therapeutic targets, and predictors of treatment response in GBM and other cancer types for clinical intervention.

**Significance:** Differential expressions of H3K9 methyltransferases across cancers correlates with clinical outcomes; in GBM, an H3K9me3 methyltransferase signature links to G2/M cell cycle, immune response pathways, and prognosis, aiding biomarker and treatment development.
