## Supplementary material for "Multi-omic Analysis Identifies Glioblastoma Dependency on H3K9me3 Methyltransferase Activity": Table S1

### Sheet: Sheet1
Abbreviation	Full Name
AML	Acute Myeloid Leukemia
GBM	Glioblastoma Multiforme
BLCA	Bladder Urothelial Carcinoma
BRCA	Invasive Breast Carcinoma
CESC	Cervical Squamous Cell Carcinoma and Endocervical Adenocarcinoma
CHOL	Cholangiocarcinoma
COAD	Colon Adenocarcinoma
ESCA	Esophageal Carcinoma
GBM	Glioblastoma Multiforme
HNSC	Head and Neck Squamous Cell Carcinoma
KICH	Kidney Chromophobe
KIRC	Kidney Clear Cell Carcinoma
KIRP	Kidney Papillary Cell Carcinoma
LGG	Low-Grade Glioma
LIHC	Liver Hepatocellular Carcinoma
LUAD	Lung Adenocarcinoma
LUSC	Lung Squamous Cell Carcinoma
DLBC	Lymphoid Neoplasm Diffuse Large B-Cell Lymphoma
MESO	Mesothelioma
OV	Ovarian Serous Cystadenocarcinoma
PAAD	Pancreatic Adenocarcinoma
PCPG	Pheochromocytoma and Paraganglioma
PRAD	Prostate Adenocarcinoma
READ	Rectum Adenocarcinoma
SARC	Sarcoma
SKCM	Skin Cutaneous Melanoma
STAD	Stomach Adenocarcinoma
TGCT	Testicular Germ Cell Tumor
THYM	Thymoma
THCA	Thyroid Carcinoma
UCS	Uterine Carcinosarcoma
UCEC	Uterine Corpus Endometrial Carcinoma
UVM	Uveal Melanoma
