## Supplementary material for "Multi-omic Analysis Identifies Glioblastoma Dependency on H3K9me3 Methyltransferase Activity": Table S2

### Sheet: Sheet1
Patient ID	Project Sample ID	Tissue Type	Age at Collection	Gender/Sex	Race
PID-135231	3009AJK	Glioblastoma	56y	Female	White
PID-142492	3008WJY	Glioblastoma	79y	Female	White
PID-142653	3009PXK	Glioblastoma	68y	Male	White
PID-132099	3004WMW	Non-Neoplastic	28y	Female	White
PID-144834	3012WWC	Non-Neoplastic	37y	Female	White
PID-144940	3012RJP	Non-Neoplastic	71y	Male	White
